# *In vivo* base editing reduces liver cysts in autosomal dominant polycystic kidney disease

**DOI:** 10.1101/2025.02.07.636600

**Authors:** Antonia Ibel, Rishi Bhardwaj, Duygu Elif Yilmaz, Shuhan Kong, Sarah Wendlinger, Dimitra Papaioannou, Claudia Diezemann, Kai-Uwe Eckardt, Fatima Hasan, Verena Klämbt, Jan Halbritter, Sorin Fedeles, Matteus Krappitz, Michael M. Kaminski

**Affiliations:** Department of Nephrology and Medical Intensive Care, Charité Universitätsmedizin, Berlin, Germany; BIMSB, Max Delbrück Center for Molecular Medicine in the Helmholtz Association, Berlin, Germany; Department of Internal Medicine, Section of Nephrology, Yale School of Medicine, New Haven, Connecticut, USA; Department of Pediatric Gastroenterology, Nephrology and Metabolic Diseases, Charité Universitätsmedizin, Berlin, Germany; Berlin Institute of Health, BIH Charité Clinician Scientist Program, Berlin, Germany; Division of Renal Diseases and Hypertension, School of Medicine, CU Anschutz, University of Colorado, Aurora, Colorado, USA

## Abstract

Autosomal dominant polycystic kidney disease (ADPKD) is the most prevalent genetic kidney disorder, affecting over 10 million individuals worldwide. Cystic expansion typically progresses to kidney failure and also involves the liver with limited treatment options. Pathogenic variants in *PKD1* or *PKD2* account for 85-90% of cases. Genetic re-expression of *Pkd1* or *Pkd2* has been shown to partially reverse key characteristics of the disease phenotype in mice. Despite advancements in the understanding of the genetic basis, it remains unclear whether the correction of underlying pathogenic variants can effectively prevent, modify, or reverse the disease. Additionally, the feasibility of extrinsically delivered genome editing as a treatment option for ADPKD remains largely unexplored. In this study, we employed CRISPR base editing to correct a spectrum of representative pathogenic *PKD1* variants selected from a patient cohort achieving precise and efficient editing *in vitro*. Correction of a representative murine missense variant (c.6646C>T (R2216W)) in primary renal epithelial cells successfully increased polycystin-1 expression and reduced levels of the endoplasmic reticulum stress marker sXBP1. *In vivo*, base editor delivery to the c.6646C>T (R2216W) knock-in mouse enabled correction of the pathogenic variant, resulting in a significant reduction in liver cysts. These findings provide the first evidence of ADPKD reversibility through genome editing, opening promising novel therapeutic perspectives for affected patients and their families.
