## Supplementary Tables for "*In vivo* base editing reduces liver cysts in autosomal dominant polycystic kidney disease"

### Sheet: Suppl. Table 1
Primer Name	Primer Sequence (5'-3')	Used for
16SrRNA_63f fwd/fwd_TAS	TCGTCGGCAGCGTCAGATGTGTATAAGAGACAGCAGGCCTAACACATGCAAGTC	PCR-1
16SrRNA_1387f rev/rev_TAS	GTCTCGTGGGCTCGGAGATGTGTATAAGAGACAGGCCTTGTACACTCCGCCC	PCR-1
16SrRNA_1387r rev/fwd_TAS	TCGTCGGCAGCGTCAGATGTGTATAAGAGACAGGGGCGGAGTGTACAAGGC	PCR-1
AmpR rev_TAS	GTCTCGTGGGCTCGGAGATGTGTATAAGAGACAGGCTATGTGGCGCGGTATTAT	PCR-1
AmpR fwd_TAS	TCGTCGGCAGCGTCAGATGTGTATAAGAGACAGATAATACCGCGCCACATAGC	PCR-1
LucNrev rev_TAS	GTCTCGTGGGCTCGGAGATGTGTATAAGAGACAGGGAGAGCAACTGCATAAGG	PCR-1
LucNrev fwd_TAS	TCGTCGGCAGCGTCAGATGTGTATAAGAGACAGCCTTATGCAGTTGCTCTCC	PCR-1
Partial-P5 rev_TAS	GTCTCGTGGGCTCGGAGATGTGTATAAGAGACAGTCTCGGTGGTCGCCGTATCATT	PCR-1
Partial-P5 fwd_TAS	TCGTCGGCAGCGTCAGATGTGTATAAGAGACAGAATGATACGGCGACCACCGAGA	PCR-1
pUC19-fwd/rev_TAS	GTCTCGTGGGCTCGGAGATGTGTATAAGAGACAGCTTAGACGTCAGGTGGCACTT	PCR-1
pUC19-fwd/fwd_TAS	TCGTCGGCAGCGTCAGATGTGTATAAGAGACAGAAGTGCCACCTGACGTCTAAG	PCR-1
TSO enrichment rev_TAS	GTCTCGTGGGCTCGGAGATGTGTATAAGAGACAGAAGCAGTGGTATCAACGCAGAGT	PCR-1
TSO enrichment fwd_TAS	TCGTCGGCAGCGTCAGATGTGTATAAGAGACAGACTCTGCGTTGATACCACTGCTT	PCR-1
CMV Forward rev_TAS	GTCTCGTGGGCTCGGAGATGTGTATAAGAGACAGCACGCCTACCGCCCATTTGCG	PCR-1
CMV Forward fwd_TAS	TCGTCGGCAGCGTCAGATGTGTATAAGAGACAGCGCAAATGGGCGGTAGGCGTG	PCR-1
VR Primer rev_TAS	GTCTCGTGGGCTCGGAGATGTGTATAAGAGACAGGCTCACTCAAAGGCGGTAAT	PCR-1
VR Primer fwd_TAS	TCGTCGGCAGCGTCAGATGTGTATAAGAGACAGATTACCGCCTTTGAGTGAGC	PCR-1
oAI411_LucNrev_fwd	TCGTCGGCAGCGTCAGATGTGTATAAGAGACAGTATGCAGTTGCTCTCCGCACT	PCR-1
oAI411_AmpR_rev	GTCTCGTGGGCTCGGAGATGTGTATAAGAGACAGTATGTGGCGCGGTATTATCGTG	PCR-1
oAI411_AmpR_fwd	TCGTCGGCAGCGTCAGATGTGTATAAGAGACAGCACGATAATACCGCGCCACATA	PCR-1
oAI411_16S rRNA Primer 1387r_rev	GTCTCGTGGGCTCGGAGATGTGTATAAGAGACAGTTGTACACTCCGCCCACCGT	PCR-1
oAI411_16S rRNA Primer 1387r_fwd	TCGTCGGCAGCGTCAGATGTGTATAAGAGACAGACGGTGGGCGGAGTGTACAA	PCR-1
oAI411_16S rRNA Primer 63f_rev	GTCTCGTGGGCTCGGAGATGTGTATAAGAGACAGGCATGTGTTAGGCCTGTCCTG	PCR-1
oAI412_Tso_Enrich_fwd	TCGTCGGCAGCGTCAGATGTGTATAAGAGACAGGTTGATACCACTGCTTCACG	PCR-1
oAI412_pUC19_rev	GTCTCGTGGGCTCGGAGATGTGTATAAGAGACAGTTAGACGTCAGGTGGCACTTCT	PCR-1
oAI412_LucNrev_fwd	TCGTCGGCAGCGTCAGATGTGTATAAGAGACAGCCTGGCTGCCTTATGCAGTT	PCR-1
oAI412_AmpR_rev	GTCTCGTGGGCTCGGAGATGTGTATAAGAGACAGTCAGCCGTGAGCTATGTGG	PCR-1
oAI412_AmpR_fwd	TCGTCGGCAGCGTCAGATGTGTATAAGAGACAGCCACATAGCTCACGGCTGA	PCR-1
oAI412_16S rRNA Primer 1387r_rev	GTCTCGTGGGCTCGGAGATGTGTATAAGAGACAGGCTGTGCCTTGTACACTCCG	PCR-1
oAI412_16S rRNA Primer 1387r_fwd	TCGTCGGCAGCGTCAGATGTGTATAAGAGACAGCGGAGTGTACAAGGCACAGC	PCR-1
oAI412_16S rRNA Primer 63f_rev	GTCTCGTGGGCTCGGAGATGTGTATAAGAGACAGTGTGTTAGGCCTGACCCCAC	PCR-1
oAI412_16S rRNA Primer 63f_fwd	TCGTCGGCAGCGTCAGATGTGTATAAGAGACAGGTGGGGTCAGGCCTAACACA	PCR-1
oAI412_mCherry_rev	GTCTCGTGGGCTCGGAGATGTGTATAAGAGACAGTTCTGCATTACGGGGCGTCC	PCR-1
oAI413_LucNrev_fwd	TCGTCGGCAGCGTCAGATGTGTATAAGAGACAGCTTATGCAGTTGCTCTCCGGAT	PCR-1
oAI413_AmpR_rev	GTCTCGTGGGCTCGGAGATGTGTATAAGAGACAGAAGGCTTCACGCAGCTATGTG	PCR-1
oAI413_AmpR_fwd	TCGTCGGCAGCGTCAGATGTGTATAAGAGACAGCACATAGCTGCGTGAAGCCTT	PCR-1
oAI413_16S rRNA 1387_rev	GTCTCGTGGGCTCGGAGATGTGTATAAGAGACAGTAAGACGCCTTGTACACTCCG	PCR-1
oAI413_16S rRNA 1387_fwd	TCGTCGGCAGCGTCAGATGTGTATAAGAGACAGCGGAGTGTACAAGGCGTCTTA	PCR-1
oAI413_16S rRNA 63f_rev	GTCTCGTGGGCTCGGAGATGTGTATAAGAGACAGGGAAGACTTGCATGTGTTAGGC	PCR-1
oAI413_16S rRNA 63f_fwd	TCGTCGGCAGCGTCAGATGTGTATAAGAGACAGGCCTAACACATGCAAGTCTTCC	PCR-1
oAI413_mCherry_rev	GTCTCGTGGGCTCGGAGATGTGTATAAGAGACAGTTCTTCTGCATTACGGGGCAC	PCR-1
oAI414_LucNrev_fwd	TCGTCGGCAGCGTCAGATGTGTATAAGAGACAGACGGGCCTTATGCAGTTGCT	PCR-1
oAI414_AmpR_rev	GTCTCGTGGGCTCGGAGATGTGTATAAGAGACAGACAGCTATGTGGCGCGGTAT	PCR-1
oAI414_AmpR_fwd	TCGTCGGCAGCGTCAGATGTGTATAAGAGACAGATACCGCGCCACATAGCTGT	PCR-1
oAI414_16S rRNA 1387_rev	GTCTCGTGGGCTCGGAGATGTGTATAAGAGACAGTGAAGCCTTGTACACTCCGC	PCR-1
oAI414_16S rRNA 1387_fwd	TCGTCGGCAGCGTCAGATGTGTATAAGAGACAGGCGGAGTGTACAAGGCTTCA	PCR-1
oAI414_16S rRNA Primer 63f_rev	GTCTCGTGGGCTCGGAGATGTGTATAAGAGACAGCATGTGTTAGGCCTGACCGT	PCR-1
oAI414_16S rRNA Primer 63f_fwd	TCGTCGGCAGCGTCAGATGTGTATAAGAGACAGACGGTCAGGCCTAACACATG	PCR-1
oAI414_mCherry_rev	GTCTCGTGGGCTCGGAGATGTGTATAAGAGACAGTCTTCTGCATTACGGGGCTC	PCR-1
Pkd1_TAS R2216W Fwd	TCGTCGGCAGCGTCAGATGTGTATAAGAGACAGTGTAGGGAGCCTGAAGTGGA	PCR-1
Pkd1_TAS R2216W Rev	GTCTCGTGGGCTCGGAGATGTGTATAAGAGACAGCCTGCGTGTCTGACCATACC	PCR-1
N701	CAAGCAGAAGACGGCATACGAGATTCGCCTTAGTCTCGTGGGCTC	PCR-2
N702	CAAGCAGAAGACGGCATACGAGATCTAGTACGGTCTCGTGGGCTC	PCR-2
N703	CAAGCAGAAGACGGCATACGAGATTTCTGCCT GTCTCGTGGGCTC	PCR-2
N704	CAAGCAGAAGACGGCATACGAGATGCTCAGGAGTCTCGTGGGCTC	PCR-2
N705	CAAGCAGAAGACGGCATACGAGATAGGAGTCCGTCTCGTGGGCTC	PCR-2
N706	CAAGCAGAAGACGGCATACGAGATCATGCCTAGTCTCGTGGGCTC	PCR-2
N707	CAAGCAGAAGACGGCATACGAGATGTAGAGAGGTCTCGTGGGCTC	PCR-2
N710	CAAGCAGAAGACGGCATACGAGATCAGCCTCGGTCTCGTGGGCTC	PCR-2
N711	CAAGCAGAAGACGGCATACGAGATTGCCTCTTGTCTCGTGGGCTC	PCR-2
N712	CAAGCAGAAGACGGCATACGAGATTCCTCTACGTCTCGTGGGCTC	PCR-2
N714	CAAGCAGAAGACGGCATACGAGATTCATGAGCGTCTCGTGGGCTC	PCR-2
N715	CAAGCAGAAGACGGCATACGAGATCCTGAGATGTCTCGTGGGCTC	PCR-2
S502	AATGATACGGCGACCACCGAGATCTACACCTCTCTATTCGTCGGCAGCG	PCR-2
S503	AATGATACGGCGACCACCGAGATCTACACTATCCTCTTCGTCGGCAGCG	PCR-2
S505	AATGATACGGCGACCACCGAGATCTACACGTAAGGAGTCGTCGGCAGCG	PCR-2
S506	AATGATACGGCGACCACCGAGATCTACACACTGCATATCGTCGGCAGCG	PCR-2
S507	AATGATACGGCGACCACCGAGATCTACACAAGGAGTATCGTCGGCAGCG	PCR-2
S508	AATGATACGGCGACCACCGAGATCTACACCTAAGCCTTCGTCGGCAGCG	PCR-2
S510	AATGATACGGCGACCACCGAGATCTACACCGTCTAATTCGTCGGCAGCG	PCR-2
S511	AATGATACGGCGACCACCGAGATCTACACTCTCTCCGTCGTCGGCAGCG	PCR-2
N716	CAAGCAGAAGACGGCATACGAGATTAGCGAGTGTCTCGTGGGCTCGG	PCR-2
N718	CAAGCAGAAGACGGCATACGAGATGTAGCTCCGTCTCGTGGGCTCGG	PCR-2
N719	CAAGCAGAAGACGGCATACGAGATTACTACGCGTCTCGTGGGCTCGG	PCR-2
N720	CAAGCAGAAGACGGCATACGAGATAGGCTCCGGTCTCGTGGGCTCGG	PCR-2
N721	CAAGCAGAAGACGGCATACGAGATGCAGCGTAGTCTCGTGGGCTCGG	PCR-2
N722	CAAGCAGAAGACGGCATACGAGATCTGCGCATGTCTCGTGGGCTCGG	PCR-2
N723	CAAGCAGAAGACGGCATACGAGATGAGCGCTAGTCTCGTGGGCTCGG	PCR-2
N724	CAAGCAGAAGACGGCATACGAGATCGCTCAGTGTCTCGTGGGCTCGG	PCR-2
N726	CAAGCAGAAGACGGCATACGAGATGTCTTAGGGTCTCGTGGGCTCGG	PCR-2
N727	CAAGCAGAAGACGGCATACGAGATACTGATCGGTCTCGTGGGCTCGG	PCR-2
N728	CAAGCAGAAGACGGCATACGAGATTAGCTGCAGTCTCGTGGGCTCGG	PCR-2
N729	CAAGCAGAAGACGGCATACGAGATGACGTCGAGTCTCGTGGGCTCGG	PCR-2
S513	AATGATACGGCGACCACCGAGATCTACACTCGACTAGTCGTCGGCAGCGTC	PCR-2
S515	AATGATACGGCGACCACCGAGATCTACACTTCTAGCTTCGTCGGCAGCGTC	PCR-2
S516	AATGATACGGCGACCACCGAGATCTACACCCTAGAGTTCGTCGGCAGCGTC	PCR-2
S517	AATGATACGGCGACCACCGAGATCTACACGCGTAAGATCGTCGGCAGCGTC	PCR-2
S518	AATGATACGGCGACCACCGAGATCTACACCTATTAAGTCGTCGGCAGCGTC	PCR-2
S520	AATGATACGGCGACCACCGAGATCTACACAAGGCTATTCGTCGGCAGCGTC	PCR-2
S521	AATGATACGGCGACCACCGAGATCTACACGAGCCTTATCGTCGGCAGCGTC	PCR-2
S522	AATGATACGGCGACCACCGAGATCTACACTTATGCGATCGTCGGCAGCGTC	PCR-2

### Sheet: Suppl. Table 2
Name	Mutation	gRNA Sequence 5´-3´without PAM	Species	Gene
gRNA_1	c.412C>T	CCCATCACGGCAGCCACGCC	human	PKD1
gRNA_2	c.1202-9G>A	TTCCCACCAGTCTCCAGCGG	human	PKD1
gRNA_3	c.1261C>T	CAGGCAGTAGCAGTGCCCGT	human	PKD1
gRNA_4	c.1816C>T	GCAGCCACAGCTGGGCGGGC	human	PKD1
gRNA_5	c.1831C>T	GGAGCCAGTACACCTGCAGC	human	PKD1
gRNA_6	c.2839C>T	TCCCTACAGTACACGGGCCT	human	PKD1
gRNA_7	c.3037G>A	TAACCATGGAGCGGATGAAC	human	PKD1
gRNA_8	c.3490G>A	GACTTCAGGGACGGCTCCCC	human	PKD1
gRNA_9	c.3955G>A	TCACCAGGAACCCGGCCCAC	human	PKD1
gRNA_10	c.3984G>A	TTCGACTGAACCTTCGGGGA	human	PKD1
gRNA_11	c.4322A>G	CAAGACAGGAGCCTGGGTCT	human	PKD1
gRNA_12	c.4906C>T	CCACCTACAGCCCCTCTATG	human	PKD1
gRNA_13	c.5086C>T	CAGCTACACATGGTAGGTGC	human	PKD1
gRNA_14	c.5477G>A	CTTTTAGGGGCAGCTGGCCA	human	PKD1
gRNA_15	c.6011A>G	CCAGGCGCAGGCGACCCGAG	human	PKD1
gRNA_16	c.6031C>T	CTTCTACAGCGAGAAGTACC	human	PKD1
gRNA_17	c.6406C>T	CGTGGCCTACGCCACGAAGA	human	PKD1
gRNA_18	c.6472C>T	CACCTACAGGGGCAGGACCA	human	PKD1
gRNA_19	c.6487C>T	ATCACCGCATCAGCACCTGC	human	PKD1
gRNA_20	c.6658C>T	AGCCACGGCAGCACCAGCCG	human	PKD1
gRNA_21	c.6743A>G	TCACACTGGCCTGGATGCTC	human	PKD1
gRNA_22	c.6916-9G>A	CTCAGCCTGCAGAGGGAGGC	human	PKD1
gRNA_23	c.7244T>C	TGCACGCACGTTCAGCAACA	human	PKD1
gRNA_24	c.7271C>T	GCCCATGGATGTGGTGGTCT	human	PKD1
gRNA_25	c.7915C>T	GGGCTCAGTGCTGCCGCTCG	human	PKD1
gRNA_26	c.7949T>C	GAGACTCCGGTGTCCCTGAG	human	PKD1
gRNA_27	c.7984C>T	CTGCTAGATGTCATCCACAG	human	PKD1
gRNA_28	c.8311G>A	CAACAAGGAGCCCCTGACGC	human	PKD1
gRNA_29	c.8381T>C	AGCCTGCCGTGCTATGGCGG	human	PKD1
gRNA_30	c.8558T>C	ATGGCATCCCAGACACAGGC	human	PKD1
gRNA_31	c.8593C>T	CAGCCACTCGATGGGGATCT	human	PKD1
gRNA_32	c.8929A>G	AAGGCGTAGGGCCGGTGGTC	human	PKD1
gRNA_33	c.9335G>A	CTTTCTATGGGCAGCGGGGC	human	PKD1
gRNA_34	c.9340C>T	CCGCTACCCACAGAAAGGGA	human	PKD1
gRNA_35	c.9547C>T	CCACACTCAGATCTTCCACA	human	PKD1
gRNA_36	c.9851G>A	CCTGCTACGTTCTCCTCATC	human	PKD1
gRNA_37	c.10290G>A	CCATTGTAGGTAGCAATCTG	human	PKD1
gRNA_38	c.10945C>T	CCGTGGGATGGCCGTACGCG	human	PKD1
gRNA_39	c.10951G>A	CCACAGCTTTGCACTCTTCC	human	PKD1
gRNA_40	c.11156+3A>G	GCCCGCACCGCGTGATGGCC	human	PKD1
gRNA_41	c.11384G>A	GACGTAGGCCTATTCAGCGC	human	PKD1
gRNA_42	c.12010C>T	TGCTAGGCAGCCTGCGGACG	human	PKD1
gRNA_43	c.12061C>T	CAGAGCTCAGCATAATGTCT	human	PKD1
gRNA_44	c.12124C>T	CAGCTAGGCGTAGGCTACCC	human	PKD1
gRNA_45	c.6646C>T_1	AGCCATGGCACCACCAGCTG	mouse	Pkd1
gRNA_46	c.6646C>T_2	CAGCCATGGCACCACCAGCT	mouse	Pkd1
gRNA_47	c.6646C>T_3	CCAGCCATGGCACCACCAGC	mouse	Pkd1
gRNA_48	c.6646C>T_4	GCCATGGCACCACCAGCTGG	mouse	Pkd1
